# Structure-Guided Design and Dynamic Evaluation of VP4-Targeting siRNAs Against Rotavirus A

**DOI:** 10.64898/2026.04.03.716385

**Authors:** Abu Nayeem Ahmed, Khaleda Jahan Satu, A.B.Z. Naimur Rahman, SM Sajid Hasan, Mohammad Nazmus Sakib, Md. Ekram Hossan, Arittra Bhattacharjee, Zeshan Mahmud Chowdhury, Ziaul Faruque Joy, Md. Jahirul Islam, Mohammad Uzzal Hossain

**Affiliations:** Department of Genetic Engineering and Biotechnology, Shahjalal University of Science and Technology, Sylhet-3114; Department of Chemistry, Mawlana Bhashani Science and Technology University, Santosh, Tangail-1902; Bioinformatics Division, National Institute of Biotechnology, Ganakbari, Ashulia, Savar, Dhaka-1349; Department of Computer Science and Engineering, Bangladesh University of Engineering and Technology, Dhaka - 1000; Department of Genetic Engineering and Biotechnology, East West University, Dhaka-1212; Department of Microbiology, Noakhali Science and Technology University, Noakhali – 3814; Molecular Biotechnology Division, National Institute of Biotechnology, Ganakbari, Ashulia, Savar, Dhaka-1349

**Keywords:** Rotavirus A, VP4 protein, RNA interference, siRNA design, Molecular simulation

## Abstract

Rotavirus is a major cause of severe diarrheal disease in children under the age of five, with reduced vaccine effectiveness in low-resource settings causing substantial morbidity and mortality. In the absence of approved antiviral therapeutics, treatment is largely supportive, urging the need for targeted and precision-based interventions. VP4 protein plays an essential role in viral attachment, entry, and infectivity, making it a suitable target for targeted therapy. In this context, RNA interference is a specific method for inhibiting viral gene expression with its efficacy depending on sequence conservation, target accessibility, and compatibility with the RISC-loading machinery. In the present study, an integrative *in silico* approach was employed to design and evaluate siRNAs targeting conserved regions of the VP4 gene across six geographically diverse countries. Candidate siRNAs were screened using established design rules and regression-based scoring with off-target filtering. Three optimized siRNAs were further assessed through structural modeling, molecular docking, and molecular dynamics simulations to examine interactions with human Dicer, TRBP, and Argonaute-2. Comparative dynamic analyses identified one siRNA with enhanced structural compatibility, reduced conformational fluctuations, and stable interactions with RISC-loading proteins. These findings provide a rational computational basis for VP4-targeted siRNA development, facilitating experimental validation.
