## Supplementary Data 1 for "Structure-Guided Design and Dynamic Evaluation of VP4-Targeting siRNAs Against Rotavirus A"

### Sheet: Sheet1
Tools used:		Sense and antisense determined using siDirect along with the seed duplex stability: https://sidirect2.rnai.jp/					determined using OligoEvaluator: https://www.oligoevaluator.com/LoginServlet		Ui-Tei/Reynolds/ Amarzguioui Manual calculation		determined using OligoEvaluator: https://www.oligoevaluator.com/LoginServlet	Manual calculation based on weight matrix of nucleotides	Sfold server: https://sfold.wadsworth.org/cgi-bin/sirna.pl	MaxExpect: https://rna.urmc.rochester.edu/RNAstructureWeb/Servers/MaxExpect/MaxExpect.html	RNAcofold webserver: http://rna.tbi.univie.ac.at/cgi-bin/RNAWebSuite/RNAcofold.cgi
Conserved region nucleotide	Sl No.	Target sequence	Anti-sense/ Guide	Sense/ Passenger (The red nucleotides are 3' overhangs)	Seed duplex stability Guide strand Tm ( °C) ; ideal ≤ 21.5	Seed duplex stability Passenger strand Tm ( °C); ideal ≤ 10	GC content (ideal = 30 - 60%)	Ui-Tei (la/lb) ; la = follows all rules; lb = Doesn’t follow atleast one rule	Amarzguioui (≥3)	Reynolds (≥6)	Internal melting temperature of sense strand Tm ( °C); Ideal: 45 - 65 °C	I-score (≥66)	Target accessibility score ( ≥ 12)	MaxExpect calculated Energy Score for guide strands	ΔG for heterodimer binding (kcal/mol); optimal (-25 to -35)	Best siRNAs are marked as Green
Conserved region 1	1	CGATTTAGGTTCAGTTTAACA	UUAAACUGAACCUAAAUCGua	CGAUUUAGGUUCAGUUUAAca	11.8	6.9	31.6	lb	4	7	46.8	85.48	18.17	1.8	-26.66
	2	CCATCTTTCTCAATATTAAGA	UUAAUAUUGAGAAAGAUGGUU	CCAUCUUUCUCAAUAUUAAGA	-8	12	26.3	lb	4	5	44.1	85.42	17.35	1.7	-26.67
Conserved region 2	3	GATATTTCGACACAAACGTCT	ACGUUUGUGUCGAAAUAUCAU	GAUAUUUCGACACAAACGUCU	19.8	1.8	36.8	lb	1	4	49.5	57.04	14.72	1.5	-26.42
	4	GACACAAACGTCTACAATTAC	AAUUGUAGACGUUUGUGUCGA	GACACAAACGUCUACAAUUAC	11.6	19.3	36.8	lb	5	4	50.2	64.86	14.29	2	-26.17
	5	ACACAAACGTCTACAATTACT	UAAUUGUAGACGUUUGUGUCG	ACACAAACGUCUACAAUUACU	6.9	19.3	31.6	lb	5	7	48.6	73.29	15.25	2	-27.89
	6	CACAAACGTCTACAATTACTA	GUAAUUGUAGACGUUUGUGUC	CACAAACGUCUACAAUUACUA	6.9	19.8	36.8	lb	5	4	48.6	55.5	15.93	1.9	-29.94
	7	ACAAACGTCTACAATTACTAA	AGUAAUUGUAGACGUUUGUGU	ACAAACGUCUACAAUUACUAA	6.9	19.8	31.6	lb	2	6	48.7	54.9	18.85	1.7	-27.63
Conserved region 3	8	GAGGTAAATGATTCAACTACA	UAGUUGAAUCAUUUACCUCUC	GAGGUAAAUGAUUCAACUACA	19.2	18.6	31.6	lb	5	5	48	76.98	17.75	1.6	-28.03
	9	GGTAAATGATTCAACTACAGT	UGUAGUUGAAUCAUUUACCUC	GGUAAAUGAUUCAACUACAGU	19	6.9	31.6	lb	4	6	48.1	80.52	17.73	1.7	-27.81
	10	CTACAGTAGAACCAATTTTAG	AAAAUUGGUUCUACUGUAGUU	CUACAGUAGAACCAAUUUUAG	11.3	20.2	31.6	lb	4	5	47.7	64.14	17.56	1.6	-27.35
	11	CAGTAGAACCAATTTTAGATG	UCUAAAAUUGGUUCUACUGUA	CAGUAGAACCAAUUUUAGAUG	-4.3	18.9	31.6	lb	3	5	47.5	69.41	17.1	1.7	-27.45
	12	CCTTATCAACCAACTACATTT	AUGUAGUUGGUUGAUAAGGAC	CCUUAUCAACCAACUACAUUU	19	13.4	36.8	lb	4	4	51.5	68.96	18.98	1.7	-30.19
	13	CTTATCAACCAACTACATTTA	AAUGUAGUUGGUUGAUAAGGA	CUUAUCAACCAACUACAUUUA	19	8.9	31.6	lb	2	4	47.8	55.96	18.98	1.8	-28.26
	14	GATTATTGGATACTTATTAAT	UAAUAAGUAUCCAAUAAUCCU	GAUUAUUGGAUACUUAUUAAU	4.6	-1.8	21.1	lb	3	3	41.5	75.26	17.22	1.8	-24.57
	15	ATTATTGGATACTTATTAATT	UUAAUAAGUAUCCAAUAAUCC	AUUAUUGGAUACUUAUUAAUU	-2.3	12.8	15.8	lb	2	4	39.3	71.67	13.75	1.8	-22.14
	16	TTATTGGATACTTATTAATTC	AUUAAUAAGUAUCCAAUAAUC	UUAUUGGAUACUUAUUAAUUC	-7.5	21.2	15.8	lb	1	3	39.3	56.42	13.42	1.8	-22.1
	17	GGATACTTATTAATTCAAATA	UUUGAAUUAAUAAGUAUCCAA	GGAUACUUAUUAAUUCAAAUA	7.4	14.5	21.1	lb	4	5	41.1	84.19	10.07	1.7	-24.1
	18	GATACTTATTAATTCAAATAC	AUUUGAAUUAAUAAGUAUCCA	GAUACUUAUUAAUUCAAAUAC	7.4	6.3	15.8	lb	3	3	37.1	74.65	13.76	1.7	-21.63
	19	ATACTTATTAATTCAAATACA	UAUUUGAAUUAAUAAGUAUCC	AUACUUAUUAAUUCAAAUACA	7.4	6.3	10.5	lb	3	4	34.9	67.6	18.02	1.4	-19.05
	20	ACTTATTAATTCAAATACAAA	UGUAUUUGAAUUAAUAAGUAU	ACUUAUUAAUUCAAAUACAAA	6.9	-2.3	15.8	lb	2	4	38.7	74.87	18.7	1.7	-21.05
	21	CTTATTAATTCAAATACAAAC	UUGUAUUUGAAUUAAUAAGUA	CUUAUUAAUUCAAAUACAAAC	6.9	-7.5	15.8	lb	2	4	36.4	78.62	18.64	1.4	-20.91
	22	TTATTAATTCAAATACAAACG	UUUGUAUUUGAAUUAAUAAGU	UUAUUAAUUCAAAUACAAACG	6.9	-8	10.5	lb	1	4	34.6	67.96	18.73	1.6	-19.55
	23	ATACAAACGGAGTAGTATATG	UAUACUACUCCGUUUGUAUUU	AUACAAACGGAGUAGUAUAUG	14.2	14.7	31.6	lb	4	6	49.5	65.15	16.27	1.6	-26.77
	24	GTATATGAGAGCACGAATAAT	UAUUCGUGCUCUCAUAUACUA	GUAUAUGAGAGCACGAAUAAU	21.1	10.2	36.8	lb	3	6	51	70.32	18.42	1.7	-30.92
	25	TATATGAGAGCACGAATAATA	UUAUUCGUGCUCUCAUAUACU	UAUAUGAGAGCACGAAUAAUA	16.5	13.3	31.6	lb	1	5	49	62.86	18.38	1.7	-28.65
	26	GCACGAATAATAGTGATTTTT	AAAUCACUAUUAUUCGUGCUC	GCACGAAUAAUAGUGAUUUUU	19.2	21.1	31.6	lb	5	4	47.6	65.29	11.4	2	-24.56
	27	CACGAATAATAGTGATTTTTG	AAAAUCACUAUUAUUCGUGCU	CACGAAUAAUAGUGAUUUUUG	14.8	16.5	26.3	lb	5	3	43.2	75.7	13.58	2	-21.48
	28	ACGAATAATAGTGATTTTTGG	AAAAAUCACUAUUAUUCGUGC	ACGAAUAAUAGUGAUUUUUGG	7.4	9	21.1	lb	3	1	41.5	61.87	14.53	2	-22.14
	29	TTTTTGGACTGCAGTTATTGC	AAUAACUGCAGUCCAAAAAUC	UUUUUGGACUGCAGUUAUUGC	11.6	20.1	31.6	lb	0	5	49.7	54.29	14.62	1.8	-27.35
Conserved region 4	30	GTTCCATTATCATTATCATCT	AUGAUAAUGAUAAUGGAACUA	GUUCCAUUAUCAUUAUCAUCU	8.7	20.1	26.3	lb	4	4	44.9	70.91	18.92	1.8	-26.71
	31	ATAAGAGAGCACAAGTTAATG	UUAACUUGUGCUCUCUUAUAC	AUAAGAGAGCACAAGUUAAUG	11.8	20.2	31.6	lb	3	6	49.6	69.45	18.18	1.8	-28.64
	32	ACAAGTTAATGAAGACATTAT	AAUGUCUUCAUUAACUUGUGC	ACAAGUUAAUGAAGACAUUAU	19.2	11.8	26.3	lb	2	5	45.8	70.63	12.67	1.6	-29.36
	33	CAAGTTAATGAAGACATTATA	UAAUGUCUUCAUUAACUUGUG	CAAGUUAAUGAAGACAUUAUA	19.2	4.9	26.3	lb	2	4	43.8	74	12.27	1.9	-22.42
	34	AAGTTAATGAAGACATTATAG	AUAAUGUCUUCAUUAACUUGU	AAGUUAAUGAAGACAUUAUAG	16.1	4.6	21.1	lb	3	3	42.4	66.95	12.05	2	-21.23
	35	GTTTCAAAAACCTCATTGTGG	ACAAUGAGGUUUUUGAAACUA	GUUUCAAAAACCUCAUUGUGG	18.1	7.7	31.6	lb	3	4	47.6	62.08	17.66	1.7	-26.11
Conserved region 5	36	GATTTTCGCTCATTTCTTTAG	AAAGAAAUGAGCGAAAAUCUU	GAUUUUCGCUCAUUUCUUUAG	5.3	7.4	31.6	lb	2	5	46.8	69.1	16.38	1.7	-28.66
	37	CAACCAATGATGATTATCAAA	UGAUAAUCAUCAUUGGUUGGU	CAACCAAUGAUGAUUAUCAAA	11.6	18.8	31.6	lb	4	6	47.5	66.84	15.53	1.9	-29.18
	38	CAATGATGATTATCAAACTCC	AGUUUGAUAAUCAUCAUUGGU	CAAUGAUGAUUAUCAAACUCC	14.8	13.6	26.3	lb	3	5	43.9	70.99	15.56	1.5	-27.75
