## Supplementary Data 2 for "Structure-Guided Design and Dynamic Evaluation of VP4-Targeting siRNAs Against Rotavirus A"

### Sheet: Receptor_ligand interactions
TRBP- siRNA interface residue pair (From docking)
TRBP_Control	TRBP_sirna01	TRBP_siRNA02	TRBP_sirna03
26A - 38B 4.855	26A - 38B 4.522	29A - 16A 4.186	29A - 37B 4.147
29A - 4A 4.825	29A - 38B 2.640	29A - 17A 3.703	29A - 38B 2.680
29A - 37B 3.870	30A - 4A 2.168	30A - 25B 3.246	30A - 4A 3.903
29A - 38B 2.627	30A - 5A 3.251	30A - 26B 3.680	30A - 5A 3.374
30A - 4A 4.442	32A - 3A 4.824	32A - 25B 2.458	32A - 4A 3.200
30A - 5A 3.246	32A - 4A 3.388	32A - 26B 4.975	32A - 5A 2.591
30A - 6A 4.771	32A - 5A 4.535	33A - 17A 4.844	33A - 4A 4.236
32A - 4A 3.354	33A - 3A 4.468	33A - 25B 4.764	33A - 38B 3.912
32A - 5A 3.694	33A - 4A 4.235	36A - 17A 4.116	36A - 3A 4.106
33A - 4A 3.278	33A - 38B 3.832	36A - 18A 2.908	36A - 39B 3.720
33A - 5A 4.025	36A - 2A 2.697	36A - 23B 3.127	37A - 38B 4.743
33A - 38B 4.399	36A - 3A 4.878	37A - 17A 4.255	37A - 39B 3.885
36A - 2A 4.647	36A - 39B 3.250	40A - 18A 2.577	40A - 39B 3.447
36A - 3A 2.702	36A - 40B 4.052	40A - 19A 3.528	40A - 40B 2.852
36A - 4A 4.303	37A - 39B 3.358	41A - 18A 4.855	41A - 39B 4.257
36A - 38B 4.425	40A - 39B 4.614	41A - 19A 4.936	41A - 40B 3.045
36A - 39B 3.031	40A - 40B 3.610	48A - 24B 4.965	56A - 14A 4.480
37A - 38B 4.027	41A - 39B 3.458	56A - 35B 3.511	57A - 13A 3.263
37A - 39B 3.675	41A - 40B 2.709	57A - 7A 4.640	57A - 14A 3.368
40A - 39B 3.127	48A - 3A 4.852	57A - 34B 3.515	57A - 28B 4.711
40A - 40B 3.449	56A - 13A 4.941	57A - 35B 3.247	58A - 14A 3.164
41A - 39B 3.030	57A - 13A 3.393	58A - 6A 4.564	58A - 15A 3.545
41A - 40B 2.710	57A - 14A 3.953	58A - 35B 2.702	58A - 27B 4.077
46A - 3A 4.709	58A - 14A 3.327	58A - 36B 3.372	60A - 28B 4.627
46A - 4A 4.545	58A - 15A 4.650	60A - 7A 3.950	60A - 29B 3.733
48A - 4A 3.620	60A - 29B 3.579	60A - 8A 4.073	62A - 29B 3.546
56A - 15A 3.705	62A - 29B 3.498	62A - 8A 2.983	62A - 30B 3.522
57A - 14A 2.975	62A - 30B 4.444	78A - 7A 4.591	78A - 28B 4.646
57A - 15A 2.885	78A - 29B 4.158	78A - 8A 4.063	78A - 29B 2.756
57A - 27B 3.270	79A - 29B 2.828	79A - 7A 4.200	79A - 28B 4.848
58A - 15A 2.937	79A - 30B 3.395	79A - 8A 2.180	79A - 29B 2.828
58A - 16A 3.141	80A - 29B 3.866	79A - 9A 4.239	79A - 30B 3.768
58A - 26B 4.055	80A - 30B 2.231	80A - 8A 3.949	80A - 5A 4.758
60A - 28B 3.302	80A - 31B 2.681	80A - 9A 2.437	80A - 29B 4.361
62A - 28B 3.141	81A - 5A 2.617	80A - 10A 3.857	80A - 30B 2.317
62A - 29B 3.194	81A - 6A 3.383	80A - 26B 4.432	80A - 31B 3.007
78A - 28B 3.282	81A - 30B 4.753	81A - 9A 4.996	81A - 5A 3.102
79A - 27B 4.982	84A - 3A 3.256	81A - 26B 1.790	81A - 6A 1.263
79A - 28B 2.587	84A - 4A 1.572	81A - 27B 2.481	84A - 4A 2.996
79A - 29B 3.576	159A - 26B 4.656	84A - 24B 3.612	84A - 5A 2.935
80A - 28B 4.448	159A - 27B 3.004	84A - 25B 2.194	159A - 15A 4.199
80A - 29B 2.325	161A - 26B 1.945	84A - 26B 3.806	159A - 26B 3.728
80A - 30B 1.269	161A - 27B 4.031	159A - 5A 3.259	159A - 27B 3.817
81A - 5A 4.976	162A - 26B 4.277	159A - 6A 3.385	161A - 26B 2.418
81A - 6A 2.971	165A - 16A 4.577	160A - 5A 4.926	161A - 27B 3.365
84A - 4A 4.004	165A - 17A 4.874	161A - 4A 4.561	162A - 26B 3.772
84A - 5A 2.735	166A - 16A 2.572	161A - 5A 2.582	165A - 17A 3.795
159A - 16A 4.263	169A - 16A 4.737	161A - 6A 4.792	166A - 16A 2.127
159A - 25B 3.056	169A - 17A 2.891	162A - 5A 3.714	166A - 17A 4.223
159A - 26B 3.311	187A - 6A 3.468	165A - 4A 4.537	169A - 17A 3.726
161A - 25B 2.453	187A - 36B 3.593	166A - 37B 2.938	169A - 18A 3.427
161A - 26B 2.906	188A - 5A 3.145	166A - 38B 3.979	178A - 26B 4.448
162A - 25B 3.775	188A - 6A 4.187	169A - 38B 2.893	187A - 6A 3.688
165A - 18A 4.289	188A - 36B 2.986	169A - 39B 4.253	187A - 35B 4.750
165A - 24B 3.761	188A - 37B 3.035	170A - 39B 3.847	187A - 36B 3.447
165A - 25B 4.535	189A - 5A 3.332	187A - 14A 4.827	188A - 6A 3.822
166A - 17A 3.265	189A - 6A 2.609	187A - 15A 3.676	188A - 36B 2.892
166A - 18A 2.728	190A - 6A 2.621	187A - 26B 4.530	188A - 37B 3.246
169A - 18A 3.179	190A - 7A 4.575	187A - 27B 3.787	189A - 6A 2.627
169A - 19A 2.899	192A - 6A 4.610	188A - 15A 3.398	189A - 7A 4.347
170A - 19A 2.827	192A - 7A 3.712	188A - 16A 3.829	190A - 6A 4.200
175A - 23B 3.965	208A - 6A 2.960	188A - 26B 2.728	190A - 7A 3.761
175A - 24B 4.652	208A - 7A 3.168	188A - 27B 3.660	192A - 7A 3.438
176A - 25B 4.925	209A - 6A 3.855	189A - 26B 4.293	192A - 8A 3.526
178A - 25B 4.626	209A - 7A 1.816	189A - 27B 1.669	208A - 6A 4.013
186A - 36B 4.776	209A - 8A 3.624	190A - 27B 3.429	208A - 7A 2.348
187A - 6A 3.579	210A - 7A 3.500	190A - 28B 3.756	209A - 7A 3.135
187A - 7A 4.445	210A - 8A 1.995	192A - 28B 3.329	209A - 8A 3.021
187A - 35B 4.189	210A - 9A 4.829	208A - 27B 3.375	210A - 7A 4.611
187A - 36B 2.678	211A - 8A 4.818	208A - 28B 2.148	210A - 8A 2.730
188A - 6A 3.219	211A - 26B 4.707	209A - 27B 4.756	210A - 9A 3.327
188A - 36B 2.440	211A - 27B 2.634	209A - 28B 2.258	211A - 26B 4.685
188A - 37B 3.007	211A - 28B 2.689	209A - 29B 2.474	211A - 27B 2.492
189A - 6A 3.607	214A - 25B 4.648	210A - 28B 3.810	211A - 28B 3.725
189A - 7A 4.295	214A - 26B 2.094	210A - 29B 2.867	212A - 7A 4.628
190A - 7A 3.367	214A - 27B 3.107	210A - 30B 4.363	214A - 25B 4.129
192A - 7A 4.004	215A - 27B 2.677	211A - 5A 4.333	214A - 26B 1.792
192A - 8A 3.179	215A - 28B 2.291	211A - 6A 2.613	214A - 27B 3.616
208A - 7A 3.843		211A - 7A 3.918	215A - 27B 3.114
208A - 8A 4.251		211A - 29B 4.800	215A - 28B 2.233
209A - 7A 4.043		214A - 4A 4.550
209A - 8A 2.893		214A - 5A 2.478
210A - 8A 2.983		214A - 6A 4.408
210A - 9A 1.590		215A - 6A 3.047
211A - 26B 4.108		215A - 7A 3.192
211A - 27B 2.867
214A - 25B 3.818
214A - 26B 3.035
215A - 26B 3.464
215A - 27B 2.044
Ago2- siRNA (Guide strand) interface residue pair (From Docking)
Ago2_control	Ago2_siRNA01	Ago2_siRNA02	Ago2_siRNA03
258A - 401L 2.642	230A - 3A 4.370	239A - 12A 3.091	230A - 16A 4.837
258A - 402L 2.719	230A - 4A 3.642	240A - 12A 3.534	231A - 16A 3.725
261A - 408L 4.539	231A - 3A 2.991	241A - 1A 2.407	232A - 18A 4.992
261A - 409L 3.770	231A - 4A 3.192	241A - 2A 4.572	233A - 18A 3.452
263A - 408L 4.602	231A - 5A 3.954	241A - 12A 4.525	233A - 19A 2.657
263A - 409L 2.764	232A - 3A 3.526	242A - 1A 3.665	233A - 20A 3.270
267A - 406L 3.092	232A - 4A 4.380	243A - 1A 4.319	234A - 20A 4.577
269A - 404L 4.877	233A - 2A 2.262	244A - 1A 2.991	237A - 18A 3.096
269A - 405L 2.743	233A - 3A 3.164	247A - 1A 2.275	237A - 19A 4.292
269A - 406L 2.468	237A - 2A 2.652	247A - 21A 4.988	238A - 17A 3.055
269A - 408L 3.823	237A - 3A 2.945	275A - 21A 3.044	238A - 18A 3.791
270A - 404L 4.522	245A - 5A 3.584	276A - 21A 3.618	245A - 14A 3.430
271A - 405L 4.542	245A - 6A 2.039	277A - 21A 4.049	245A - 15A 4.815
271A - 408L 2.961	245A - 7A 4.039	278A - 1A 2.747	246A - 16A 4.814
272A - 401L 4.944	246A - 4A 4.002	278A - 20A 4.928	248A - 13A 4.631
272A - 402L 2.487	246A - 5A 3.097	278A - 21A 2.945	249A - 14A 3.456
272A - 403L 2.506	246A - 6A 3.759	279A - 1A 3.288	252A - 12A 3.415
286A - 409L 2.776	248A - 7A 3.272	279A - 2A 2.990	252A - 13A 1.833
287A - 409L 4.642	249A - 5A 3.077	279A - 19A 2.442	253A - 14A 4.884
288A - 409L 4.384	249A - 6A 3.598	279A - 20A 3.877	255A - 9A 4.662
300A - 409L 3.334	249A - 7A 3.361	279A - 21A 3.888	255A - 10A 2.980
303A - 408L 3.564	252A - 7A 1.991	280A - 1A 2.976	255A - 11A 3.475
303A - 409L 2.896	252A - 8A 2.842	282A - 13A 4.921	256A - 9A 4.938
304A - 409L 3.411	253A - 7A 3.705	282A - 14A 3.919	256A - 10A 3.631
307A - 408L 3.170	255A - 8A 4.405	283A - 2A 4.147	269A - 6A 3.799
307A - 409L 4.874	255A - 9A 3.241	283A - 3A 3.713	269A - 7A 3.943
308A - 408L 4.233	255A - 10A 3.880	283A - 14A 4.356	271A - 6A 3.116
308A - 409L 2.577	256A - 9A 4.084	283A - 15A 3.532	271A - 7A 3.055
323A - 404L 3.654	256A - 10A 2.358	283A - 18A 4.533	272A - 8A 2.890
324A - 404L 3.017	257A - 10A 3.927	283A - 19A 4.828	272A - 9A 2.320
327A - 404L 2.757	258A - 11A 3.166	284A - 20A 4.170	273A - 8A 4.716
327A - 405L 2.607	258A - 12A 4.116	284A - 21A 2.627	274A - 8A 2.793
327A - 409L 4.359	264A - 17A 4.085	285A - 18A 4.477	274A - 9A 4.923
328A - 409L 2.946	266A - 16A 2.623	285A - 19A 3.966	288A - 2A 1.863
329A - 408L 4.045	266A - 17A 2.935	285A - 20A 4.065	288A - 3A 2.854
329A - 409L 2.858	267A - 15A 2.441	285A - 21A 3.733	288A - 4A 4.102
330A - 409L 2.897	267A - 16A 3.207	297A - 17A 3.465	298A - 2A 3.446
331A - 408L 4.931	268A - 15A 4.604	297A - 18A 3.144	302A - 1A 3.375
331A - 409L 3.247	269A - 14A 3.965	297A - 19A 3.512	302A - 2A 3.980
341A - 401L 4.743	269A - 15A 3.068	299A - 16A 4.888	302A - 3A 4.922
342A - 401L 4.700	269A - 16A 2.334	301A - 14A 4.883	303A - 2A 3.922
	270A - 13A 4.669	302A - 15A 3.217	303A - 3A 2.673
	270A - 14A 4.423	302A - 16A 3.201	303A - 4A 0.735
	272A - 11A 2.912	305A - 14A 3.469	303A - 5A 4.815
	272A - 12A 1.875	305A - 15A 1.779	306A - 1A 4.982
	272A - 13A 4.701	311A - 14A 4.255	306A - 2A 3.224
	306A - 20A 3.688	312A - 14A 4.441	306A - 3A 3.463
	306A - 21A 3.822	315A - 13A 3.704	307A - 3A 3.011
	307A - 19A 3.234	315A - 14A 3.255	307A - 4A 2.204
	307A - 20A 3.044	316A - 1A 4.084	322A - 6A 4.587
	308A - 19A 4.388	316A - 12A 4.201	323A - 6A 3.499
	309A - 20A 3.657	316A - 13A 2.574	323A - 7A 3.142
	309A - 21A 4.811	330A - 21A 3.369	323A - 8A 3.921
	345A - 9A 2.893		324A - 6A 3.291
			324A - 7A 2.979
			327A - 5A 3.091
			327A - 6A 3.697
			329A - 5A 4.688
			329A - 6A 2.945
Dicer- siRNA interface residue pair (From Docking)
dicer_control	dicer_siRNA01	dicer_siRNA02	dicer_siRNA03
924A - 17B 4.008	840A - 23B 4.598	849A - 7A 4.988	796A - 9A 4.810
926A - 16B 4.990	840A - 24B 4.799	866A - 27B 3.947	797A - 10A 3.278
926A - 17B 2.856	844A - 24B 3.457	866A - 28B 2.591	798A - 10A 3.348
927A - 16B 2.826	845A - 9A 4.758	927A - 37B 4.816	840A - 33B 2.519
927A - 17B 2.679	845A - 10A 4.966	927A - 38B 3.500	840A - 34B 3.160
928A - 1A 3.797	848A - 9A 4.642	927A - 39B 4.570	841A - 33B 4.844
928A - 2A 4.992	849A - 8A 4.821	928A - 37B 2.536	844A - 34B 3.254
930A - 1A 4.854	849A - 9A 2.258	928A - 38B 2.513	844A - 35B 3.235
930A - 2A 4.859	849A - 10A 2.768	929A - 37B 4.995	845A - 1A 3.560
931A - 1A 4.561	849A - 25B 4.659	930A - 37B 3.188	866A - 9A 2.627
931A - 2A 3.366	866A - 19A 4.741	931A - 5A 2.547	866A - 10A 1.958
933A - 1A 3.010	866A - 20A 3.223	931A - 6A 2.790	866A - 32B 4.193
950A - 17B 3.120	927A - 34B 3.981	933A - 38B 4.885	866A - 33B 3.138
951A - 17B 3.862	927A - 35B 3.867	952A - 40B 3.883	867A - 33B 3.790
952A - 17B 3.953	928A - 34B 2.615	961A - 39B 4.073	928A - 42B 3.000
958A - 17B 3.376	928A - 35B 2.737	965A - 38B 4.771	930A - 41B 2.117
961A - 15B 4.543	929A - 34B 3.914	965A - 39B 2.917	930A - 42B 4.234
961A - 16B 2.165	930A - 8A 2.550	966A - 38B 3.420	931A - 41B 2.461
961A - 17B 3.097	930A - 33B 3.458	966A - 39B 2.941	933A - 42B 3.398
962A - 17B 3.007	930A - 34B 1.802	984A - 5A 4.423	1011A - 42B 4.930
965A - 15B 3.585	931A - 8A 2.305	985A - 5A 4.609	1014A - 42B 2.660
965A - 16B 3.020	931A - 9A 1.164	1010A - 3A 3.933	1044A - 34B 4.903
966A - 16B 3.862	965A - 36B 3.517	1011A - 3A 3.690	1045A - 34B 4.747
966A - 17B 3.873	966A - 35B 4.228	1011A - 4A 2.968	1045A - 35B 3.683
982A - 1A 2.832	966A - 36B 4.680	1011A - 5A 4.202	1048A - 34B 2.323
983A - 1A 4.843	985A - 25B 4.928	1013A - 3A 4.139	1049A - 7A 4.814
984A - 1A 4.035	985A - 26B 3.975	1014A - 2A 4.343	1049A - 34B 3.644
1006A - 10B 4.255	986A - 25B 4.221	1014A - 3A 2.320	1049A - 35B 3.434
1006A - 11B 2.801	986A - 26B 4.274	1014A - 4A 3.049	1051A - 8A 3.943
1010A - 11B 4.389	987A - 25B 4.041	1014A - 38B 3.672	1052A - 7A 3.853
1010A - 12B 2.044	987A - 26B 4.419	1014A - 39B 3.851	1052A - 8A 3.641
1010A - 13B 3.138	1006A - 6A 4.507	1015A - 4A 3.907	1052A - 33B 4.513
1011A - 1A 2.484	1007A - 6A 3.305	1017A - 39B 4.876	1052A - 34B 2.568
1013A - 15B 2.403	1007A - 7A 2.508	1049A - 28B 3.336	1053A - 8A 4.924
1013A - 16B 3.219	1008A - 7A 4.703	1049A - 29B 4.193
1014A - 1A 2.806	1010A - 5A 3.648	1052A - 27B 3.674
1014A - 15B 4.532	1010A - 6A 2.268	1052A - 28B 2.408
1014A - 16B 3.497	1010A - 7A 4.531	1053A - 28B 3.548
1015A - 1A 4.810	1011A - 6A 3.764
1017A - 16B 3.422	1011A - 7A 2.142
1018A - 16B 4.131	1011A - 8A 2.591
1020A - 17B 3.532	1014A - 6A 4.871
1021A - 16B 3.209	1014A - 7A 2.505
1021A - 17B 3.080	1015A - 7A 4.863
1022A - 17B 2.414	1044A - 24B 4.179
1023A - 17B 3.262	1045A - 24B 3.007
	1045A - 25B 3.569
	1046A - 24B 4.736
	1048A - 24B 3.469
	1049A - 16A 3.108
	1049A - 17A 2.951
	1049A - 24B 3.340
	1049A - 25B 2.890
	1051A - 18A 3.529
	1052A - 17A 2.897
	1052A - 18A 2.888
	1052A - 23B 3.304
	1052A - 24B 3.796
	1053A - 17A 2.656
	1053A - 18A 3.312
