## Supplementary Data 4 for "Structure-Guided Design and Dynamic Evaluation of VP4-Targeting siRNAs Against Rotavirus A"

### Sheet: Sheet1
Scoring Parameters of i-score
Pos.	A	C	G	U
1	6.74	-3.92	-6.85	14.43
2	5.96	-1.55	-1.03	7.03
3	5.16	-0.07	1.54	3.79
4	4.34	1.03	1.94	3.1
5	3.19	1.55	1.39	4.28
6	1.54	1.61	2.3	4.96
7	4.79	-1.46	1.73	5.35
8	2.99	2.29	1.37	3.76
9	2.49	2.91	1.44	3.56
10	5.75	1.19	2.3	1.16
11	3.36	1.57	1.28	4.2
12	3.19	2.37	1.48	3.38
13	4.15	1.65	0.85	3.76
14	4.41	2.57	-1.22	4.64
15	2.43	3.17	2.06	2.75
16	4.12	2.24	1.57	2.47
17	3	2.66	1.12	3.63
18	-1.13	6.08	3.11	2.35
19	-4.02	8.02	6.39	0.02
